# A genome-wide ATLAS of liver chromatin accessibility reveals that sex dictates diet-induced nucleosome dynamics

**DOI:** 10.1101/2024.11.13.623052

**Authors:** Zhengyi Zhang, Vivien Su, Carrie B. Wiese, Lijing Cheng, Dan Wang, Ya Cui, Aneesh Kallapur, Jason Kim, Xiaohui Wu, Peter H. Tran, Zhenqi Zhou, David Casero, Wei Li, Andrea L. Hevener, Karen Reue, Tamer Sallam

**Affiliations:** Division of Cardiology, Department of Medicine, University of California, Los Angeles, Los Angeles, California, USA; Department of Physiology, University of California, Los Angeles, Los Angeles, California, USA; Molecular Biology Institute, University of California, Los Angeles, Los Angeles, California, USA; Human Genetics, David Geffen School of Medicine, University of California, Los Angeles, CA, 90095, USA; Division of Computational Biomedicine, Biological Chemistry, University of California, Irvine, Irvine, California, USA; Division of Endocrinology, Diabetes and Hypertension, Department of Medicine, University of California, Los Angeles, Los Angeles, California, USA; F. Widjaja Foundation Inflammatory Bowel & Immunobiology Research Institute, Cedars-Sinai Medical Center, Los Angeles, CA, USA; Department of Medicine and VA Greater Los Angeles Healthcare System GRECC, Los Angeles, California USA 90073; Iris Cantor-UCLA Women’s Health Research Center, Los Angeles, California USA 90095

**Keywords:** chromatin accessibility, sex differences, transcription factor

## Abstract

The three-dimensional organization of the genome plays an important role in cellular function. Alterations between open and closed chromatin states contributes to DNA binding, collaborative transcriptional activities and informs post-transcriptional processing. The liver orchestrates systemic metabolic control and has the ability to mount a rapid adaptive response to environmental challenges. We interrogated the chromatin architecture in liver under different dietary cues. Using ATAC-seq, we mapped over 120,000 nucleosome peaks, revealing a remarkably preserved hepatic chromatin landscape across feeding conditions. Stringent analysis of nucleosome rearrangements in response to diet revealed that sex is the dominant factor segregating changes in chromatin accessibility. A lipid-rich diet led to a more accessible chromatin confirmation at promoter regions in female mice along with enrichment of promoter binding CCAAT-binding domain proteins. Male liver exhibited stronger binding for nutrient sensing nuclear receptors. Integrative analysis with gene expression corroborated a role for chromatin states in informing functional differences in metabolic traits. We distinguished the impact of gonadal sex and chromosomal sex as determinants of chromatin modulation by diet using the Four Core Genotypes mouse model. Our data provide mechanistic evidence underlying the regulation for the critical sex-dimorphic GWAS gene, *Pnpla3*. In summary, we provide a comprehensive epigenetic resource in murine liver that uncovers the complexity of chromatin dynamics in response to diet and sex.

**Highlights:**

ATAC-Seq, RNA-Seq, and FCG model-integrated analysis unravel sex differences in chromatin accessibility and transcriptome responses to dietary challenges.
Lipid-rich diet led to sex-biased chromatin confirmation at promoter regions.
Gonadal sex emerged as the most prevalent determinant of the sex bias hepatic chromatin modulation by lipid-rich diets.
The critical sex-dimorphic GWAS gene *Pnpla3* is suppressed by testosterone, which underlies hepatic differences in expression between the sexes.
