## Supplemental Table 2 for "A genome-wide ATLAS of liver chromatin accessibility reveals that sex dictates diet-induced nucleosome dynamics"

### Sheet: stats
	2W	Female	Male										HFD	2W	Female	Male
	Down	825	1225											Down	370	473
	Up	1130	1228											Up	516	654
	No change	12806	12308											No change	13875	13634
	Total gene	14761	14761											Total gene	14761	14761
				HFD
	2W	Female	Male	2W	Female	Male
	Down	825	1225	Down	370	473
	No change	12806	12308	No change	13875	13634
	Up	1130	1228	Up	516	654
	4W	Female	Male	4W	Female	Male								4W	Female	Male
	Down	1439	1553	Down	403	1017								Down	403	1017
	Up	1037	1250	No change	13806	12748								Up	552	996
	No change	12285	11958	Up	552	996								No change	13806	12748
	Total gene	14761	14761											Total gene	14761	14761
	4W	Female	Male											4W	Female	Male
	Down	1439	1552											Down	403	1017
	No change	12285	11958											No change	13806	12748
	Up	1037	1250											Up	552	996
	WD
		2 W	4 W
	Female-specific	1381	1649
	Male-specific	1886	1975
	Non sex-specific	570	827
	HFD
		2 W	4 W
	Female-specific	566	417
	Male-specific	807	1455
	Non sex-specific	320	538
