## Supplemental Table 3 for "A genome-wide ATLAS of liver chromatin accessibility reveals that sex dictates diet-induced nucleosome dynamics"

### Sheet: stats
No effect	27
Significant effect	118
Not detected	3
Total	148

### Sheet: Average_CPM_of_145_genes
Avg CPM
Gonad status	Intact	GDX	Intact	GDX	Intact	GDX	Intact	GDX
Genotype	XX	XX	XXSry	XXsry	XY-	XY	XY-Sry	XY-Sry
Gene.name	XX_Ov_Intact	XX_Ov_GDX	XX_Te_Intact	XX_Te_GDX	XY_Ov_Intact	XY_Ov_GDX	XY_Te_Intact	XY_Te_GDX
Eml5	4.93857	9.98553	7.24318	11.2142	4.44303	10.1139	6.79476	9.93985
H2-Ab1	21.1819	26.2809	15.3575	18.4779	22.1473	28.331	6.26444	23.2409
Abcd2	108.285	112.948	68.7114	85.2727	84.7747	95.9398	48.1631	97.7856
Slc16a12	130.157	138.251	110.744	118.4	123.528	128.356	90.4911	124.014
Cdkn2c	12.6378	7.22167	5.02433	6.07818	15.0475	7.99856	5.11523	5.98563
Zfp64	5.67763	6.69757	6.63421	7.08137	5.34634	6.73983	6.90677	6.96524
Prodh	71.2192	182.44	90.7556	190.222	67.9018	162.048	79.7533	179.008
Srbd1	16.3167	32.3631	18.0475	28.579	16.1805	26.7811	14.7732	26.7657
Nemf	23.6497	33.3636	26.9584	34.1615	25.8037	38.1868	26.8633	40.8167
Stk11ip	5.79616	8.94119	5.85941	8.86687	5.85298	9.647	5.81819	9.60437
Fanca	0.751205	1.32042	0.940746	1.3418	0.968766	1.90702	0.861557	1.88576
Vps51	8.04381	10.838	8.43317	10.1068	8.40097	11.027	7.66321	11.5605
Sema4c	2.63848	3.56804	2.66638	2.83136	2.4238	5.35451	2.22454	5.53394
Pabpc4	15.3303	20.4739	16.7227	20.4127	14.8706	20.8152	15.4119	21.2903
Arf3	44.2084	62.3888	52.2534	60.4276	43.9413	73.3314	47.8212	69.6255
Aldh1l1	307.675	825.425	441.113	943.612	298.173	729.146	375.947	810.929
Ppp1r1b	2.00018	6.272	3.27412	5.70362	2.83243	5.8715	2.69714	5.57408
Pogz	13.8025	21.9373	15.7243	22.8355	12.9172	25.3486	15.379	26.2594
Phrf1	13.9388	23.3667	16.7452	22.2934	12.2224	26.4256	15.5821	28.3158
Mmp2	1.26599	4.74599	1.59272	3.16495	1.17969	2.90078	1.23628	2.91323
Wdr91	11.048	17.0209	13.134	16.248	10.2587	16.8523	11.0082	17.6667
Thsd4	0.730699	1.85718	0.745864	1.25227	0.391028	1.13042	0.650815	1.16217
Casp2	4.95437	6.54334	5.03808	6.50239	6.02982	9.18306	4.86581	9.86579
Wdr35	3.10984	6.52355	4.22993	5.9474	2.75915	5.5052	3.03706	4.92886
Muc1	0.431048	1.29624	0.5445	1.13055	0.331634	0.85835	0.294259	0.672187
Acvrl1	3.43142	3.67552	2.6977	4.12768	4.11564	9.44764	3.02467	9.61796
Scarf2	1.94959	3.52941	1.68862	3.01828	2.61284	4.91193	2.03921	4.96453
Zfp938	10.458	3.97886	9.81146	3.9999	11.1404	3.96152	10.2993	4.2737
S100a10	243.374	87.2563	270.947	77.5227	211.499	52.23	230.448	45.2837
Mrpl54	27.3223	13.109	23.6539	13.0667	28.9371	12.0967	24.4941	11.8214
Zfp954	7.99812	5.34494	6.65481	4.88423	8.08389	5.1024	6.91881	5.13916
Bend7	15.3615	10.5655	14.3844	11.4002	13.6335	11.2066	15.0535	11.1388
Tmem218	4.48128	1.70127	3.075	1.35468	4.74884	1.89035	4.23377	1.84371
B9d2	5.05408	2.13	3.941	2.02313	6.10361	2.77018	4.08513	2.70476
Paip2b	27.7754	19.3927	25.4339	19.6202	26.313	19.7894	23.95	20.8732
Tmem68	22.4746	8.12364	16.8735	8.02349	29.5752	11.6662	19.208	12.6428
Zfp763	11.0242	5.1457	8.61384	5.97708	10.3187	4.93561	8.47637	5.10836
Tceanc	5.5997	2.86519	5.16976	3.16882	6.12476	2.85216	5.04865	3.08499
Fancb	1.93927	0.927018	1.8394	1.02554	2.27493	1.50872	1.63559	1.0728
Gtf2h2	14.7094	11.7517	13.6333	11.322	15.6463	12.5417	13.3078	11.2276
Osgepl1	14.0882	11.9969	14.6065	12.9318	13.1379	11.7938	13.4207	11.4166
Aip	16.2321	15.0116	18.4113	16.0312	18.7643	19.6556	16.4157	18.3838
Ccdc28a	15.8902	13.3352	15.6239	13.742	14.4099	12.3126	13.4848	11.3004
Mthfd2l	1.88633	1.39656	1.76256	1.59676	2.1122	1.47851	2.36865	1.53824
Fam47e	23.0278	17.5701	24.6264	18.6221	26.8621	17.4062	22.8457	20.5237
Dct	11.448	3.79504	4.30004	3.15183	3.94885	2.11728	3.2292	0.99512
Brf2	4.74782	4.56594	4.98063	4.7631	4.92905	4.92894	4.7509	4.65226
Ube2cbp	2.11217	1.67628	1.91135	1.92741	2.28629	2.21167	2.10841	1.77333
Sertad3	6.99461	2.5336	5.04466	2.92365	7.60057	3.58876	5.46449	3.7344
Tpd52l1	10.6904	5.96268	8.79436	6.43856	9.95854	6.07351	8.84463	5.84855
Timm8a1	11.6598	4.79845	7.86433	5.68319	12.4008	5.35448	8.59465	5.24031
Hddc2	2.65264	0.781923	1.68263	0.843145	3.85671	1.06183	2.17847	1.12093
Prpsap2	16.6815	9.72503	12.7015	9.68968	18.3873	11.1407	13.6216	11.2587
Inmt	595.12	323.971	359.58	258.631	645.7	329.233	362.991	249.863
Eaf1	47.6162	45.1641	52.3515	42.2156	45.5061	44.0092	48.8363	42.3126
Tnfaip8l3	2.80859	2.26096	1.17117	1.95048	2.19055	2.11107	1.24863	2.16913
Megf8	6.05143	10.9387	8.44209	10.0661	6.04586	12.6373	7.20058	12.0488
Rap1gap	3.88438	7.09801	4.67465	7.06794	4.53753	5.53799	4.24605	5.62972
Galnt10	7.68238	9.96568	9.17983	8.70424	8.66313	13.9431	7.31489	13.5969
Mier2	4.19615	5.66994	4.33846	5.28461	4.22581	6.04676	4.47525	6.03215
Slc22a7	3.67016	9.29541	10.2255	16.1755	3.24213	8.9868	9.95182	13.6755
Zfp651	0.540912	1.1732	0.791081	1.12258	0.670286	0.838496	0.45868	0.719646
Casp9	15.5266	21.8448	19.6418	22.4468	16.4607	24.6103	18.952	24.0064
Flt1	9.02014	10.4402	9.88507	11.5746	8.875	16.7262	11.5755	14.8444
Cyp2e1	6816.82	9869.92	8659.42	10049.9	6787.61	9710.47	8314.13	10043.6
Pot1a	9.56035	6.91162	7.40383	6.74823	9.31313	8.40774	7.50399	8.21441
Sat2	12.996	10.4211	10.5055	10.94	12.9624	10.8432	11.6451	11.056
B3galt6	2.99266	2.07094	3.08667	2.4476	3.09961	2.52114	2.11306	2.51827
Odf2l	18.9491	15.9571	16.1246	16.1278	19.4144	15.2267	15.1243	15.8466
Zfp78	2.22817	1.55032	1.89238	1.61624	2.07538	2.01778	1.69422	1.92851
Cyp2c70	469.684	277.747	242.186	335.696	455.413	379.472	309.576	444.827
Vcpkmt	2.95598	2.66512	2.91269	2.48083	3.70432	2.69645	2.14244	2.56801
Ift22	6.53326	3.96562	4.18854	3.7145	9.81715	6.34121	5.02817	6.07836
Jazf1	1.43728	1.17204	0.681019	0.82841	1.34402	0.728394	0.498238	0.620087
Ang	221.806	130.204	112.057	148.669	317.139	232.766	172.193	236.5
Sybu	4.13038	4.52022	0.869628	3.14312	3.21553	3.96396	0.336706	3.96703
Mmd2	11.2862	15.4951	4.5861	12.9425	14.5368	12.0157	2.61548	8.27162
Serpina6	554.011	594.447	362.439	596.68	525.028	639.661	296.156	718.616
Parp11	8.94619	9.50438	6.3302	8.66356	8.68995	11.7077	5.26112	10.5469
Urad	16.9119	19.9857	9.12186	24.3975	22.4014	33.9138	16.3021	33.8439
Pnpla3	1.26146	1.09611	0.512571	0.964921	1.27835	2.2735	0.321406	2.18942
Limd2	16.1608	15.2679	13.3332	16.8212	29.6321	31.625	16.3973	35.2099
Lnx1	0.461004	0.746227	0.585979	1.00478	0.616849	0.845365	0.367927	0.829249
Cenpm	0.850371	1.7036	0.649604	1.49573	0.901916	1.06005	0.48368	1.04104
Il7	0.888218	0.849565	0.444595	0.880655	1.27542	1.25109	0.301541	0.660555
Il1rn	14.9643	14.4878	11.0573	13.1979	16.982	18.8543	6.001	16.0342
Setbp1	4.69534	7.61457	1.42636	7.30353	3.41937	9.50867	0.883185	5.59337
Prlr	296.354	367.554	136.192	346.66	260.127	438.483	114.569	429.931
Csad	89.299	62.8706	123.806	36.6123	43.6281	40.121	107.866	31.005
F2r	17.2245	19.6707	33.8879	21.8393	19.7668	17.4255	28.2459	18.1425
Mycn	0.381961	0.488569	0.760496	0.367986	0.242359	0.306579	1.01232	0.479972
Gale	5.64071	8.35375	12.071	6.35313	5.02874	5.36612	6.47202	5.58939
Wipi1	16.2802	20.498	22.189	20.0825	14.38	17.4794	19.1276	16.9232
Pfkfb4	0.972323	1.77113	0.975164	1.25436	3.57279	5.89824	1.56089	7.06356
Elf4	2.89509	4.4754	2.75398	3.8557	9.74865	24.7553	5.45359	27.2367
Sfxn3	1.40228	2.75721	1.70092	2.19054	2.83061	6.15071	1.967	5.4943
Dok1	1.21466	1.20057	1.14983	1.31444	3.48609	5.55273	1.76643	5.62436
Gltp	5.48887	4.90429	4.69035	5.37516	11.3587	20.3169	7.02179	20.2382
Hic1	2.00337	2.95022	1.80713	2.18057	2.68744	5.82857	2.13682	5.76161
Dtna	0.225891	0.420058	0.141962	0.38291	0.131073	0.243021	0.0918209	0.178587
Itm2c	23.0179	30.2645	24.0975	27.0844	27.7255	39.8217	22.401	39.8784
Tlr2	5.0619	5.34021	4.62832	4.09363	9.14854	13.2334	5.07251	14.6133
Flcn	29.1571	30.0103	25.2484	29.4764	30.1145	33.4371	25.025	35.3398
Zfpm1	23.2196	27.0048	28.8136	25.3431	19.0423	27.3416	26.4035	27.2792
Crtap	4.45945	4.961	4.14407	5.07371	4.78789	6.72408	3.84022	6.36888
Rrm1	11.8009	13.915	11.8578	13.4939	14.3554	18.0743	11.9013	17.6695
Cdh1	14.9178	20.5157	10.7918	12.618	8.16034	8.68797	16.8013	8.53106
Mfsd9	0.746664	1.05873	1.05899	0.74823	0.705605	0.870974	0.711812	0.769988
Gnb1l	0.781383	0.959135	0.983866	0.866678	0.91362	1.02184	1.04826	0.952835
Spats2	6.15028	7.11228	7.2532	6.56475	6.09796	7.15774	6.27425	6.64303
Adh1	1384.62	1702.58	1302.44	1575.36	1275.2	1497.87	1119.71	1485.56
Ttc39a	1.56658	9.11251	3.8314	6.36161	1.9046	2.60172	0.497377	2.35541
Nkapl	0.386922	0.484014	0.354906	0.591437	0.466956	0.619042	0.378062	0.535792
Camk1d	83.6126	88.8727	82.8457	91.7106	73.871	90.2596	67.9721	106.689
Whrn	0.728163	0.819947	0.756771	0.823531	0.490625	0.745723	0.868381	0.598742
Pick1	3.17969	3.9634	3.50454	4.37989	3.17474	4.38304	3.54349	4.46223
Tmem14a	3.36265	3.34037	3.49002	3.68887	2.87087	2.81888	3.38522	3.4505
Gas1	16.2921	16.5589	14.6761	19.8285	14.9187	19.6739	15.0577	17.7836
Lrrc4c	1.57245	1.89205	1.47106	1.6351	1.70059	2.1395	1.54844	2.25595
Gimap5	1.00151	1.13022	1.09546	0.880196	1.58363	1.88999	0.765302	1.83844
Mecom	1.49848	1.38925	1.20128	1.49657	1.77126	2.21355	1.4818	1.98303
Cdk8	26.1158	30.6566	26.4401	31.3671	24.4026	33.0413	27.9078	34.0633
Acss3	83.7319	60.6769	55.5654	52.5043	60.9065	42.6895	33.1487	33.9374
Pik3c2g	5.49908	9.3201	7.02498	8.75418	4.90955	7.90882	5.84508	7.39941
Pdgfrl	0.613954	0.694421	0.368018	0.623748	0.497021	0.548666	0.465621	0.545521
Zfp583	0.287007	0.358949	0.177439	0.232538	0.541832	0.470534	0.24748	0.406884
Snai2	10.1831	10.0731	9.30865	9.33851	8.9625	9.6012	9.03962	10.4204
Ccdc3	2.23343	4.67108	2.73685	3.94288	2.78497	2.91001	1.99686	2.36728
Ppp1r3g	1.52833	1.14706	1.49509	0.779676	1.01915	0.684572	0.313893	0.749708
Ptar1	21.5044	22.4561	23.3393	24.0122	21.1164	23.9113	21.0877	24.2466
Npnt	0.993505	1.20981	1.31274	1.24222	0.455931	0.37849	0.612668	0.460077
Cds1	0.678274	0.614985	0.548597	0.702783	0.854959	1.07249	0.61845	0.847992
Comtd1	0.754754	0.995814	1.12565	0.950944	0.791249	0.749309	0.648028	0.854469
Nol3	0.586319	1.32316	0.741936	0.872151	0.58268	0.488641	0.394368	0.622077
Rab3a	2.74897	3.64854	3.23497	3.81133	3.42444	3.93619	3.84219	3.98922
Acat3	51.4946	63.5404	58.8547	66.4829	46.6378	53.3414	53.3821	57.4729
Hlf	90.4924	118.453	97.9559	113.137	80.8893	108.774	91.0998	109.322
Nmral1	2.3949	3.3827	3.01962	3.63693	3.71135	4.40704	3.71813	4.61272
Frat2	1.11271	1.27	0.841553	1.29138	1.08062	1.3142	1.21899	1.27667
Map10	1.05921	0.759682	0.64454	0.816132	1.07699	1.12297	0.847058	1.01677
Thpo	10.5405	13.459	12.0831	15.2297	11.2236	14.4404	12.404	13.6107
Kcnb1	3.55626	4.28878	3.85121	4.24606	3.60119	4.84649	4.3773	4.49969
Qprt	91.8214	124.668	115.28	123.867	93.9741	111.683	98.4502	114.619
St6gal1	139.252	154.582	133.984	130.659	134.441	147.772	104.539	147.066
Aurkb	0.513555	0.556397	0.69036	0.413236	0.974087	1.26197	0.514861	1.13857

### Sheet: Comparison_with_effects
				Sex Chr Effect XX / XY (orange =questionable) (yellow = yes) (grey = no)		Intact Gonad Effect Ovaries / Testes		GDX Effect in Ovaries Ov GDX / Ov Intact		GDX Effect in Testes Te GDX / Te Intact
Figure_4H_gene_list	Row.names	Gene.name	baseMean	log2FC	padj	log2FC	padj	log2FC	padj	log2FC	padj	Main Effect	Secondary Effect	Third Effect	Summary of Effect
Eml5	ENSMUSG00000051166	Eml5	130.431	0.174976	0.4548	-0.607901	0.000946416	0.894181	1.67338e-12	0.399873	0.00223267	Gonadal - Testes enriched	GDX effect in ovaries - GDX increases	GDX effect in testes - GDX increases	Gonadal hormones inhibitory, ovarian hormones stronger?
Slc16a12	ENSMUSG00000009378	Slc16a12	1995.36	0.180585	0.0840978	0.349435	0.028549	-0.182295	0.201066	0.066068	0.506494	Gonadal - Ovaries enriched			Gonadal effect - ovaries enriched
Abcd2	ENSMUSG00000055782	Abcd2	1431.69	0.300182	0.127607	0.7191	0.0167294	-0.100224	0.55287	0.448654	0.0576163	Gonadal - Ovaries enriched			Gonadal effect - ovaries enriched
H2-Ab1	ENSMUSG00000073421	H2-Ab1	321.984	0.11143	0.865118	1.55299	5.2444e-10	0.115632	0.73692	0.79007	0.0542474	Gonadal - Ovaries enriched			Gonadal effect - ovaries enriched
Cdkn2c	ENSMUSG00000028551	Cdkn2c	138.714	-0.0622475	0.919803	1.49351	7.23476e-10	-1.1584	1.09255e-07	0.0502714	0.778336	Gonadal - Ovaries enriched			Gonadal effect - ovaries enriched
Zfp64	ENSMUSG00000027551	Zfp64	106.61	0.0813408	0.450576	-0.30929	0.0126299	0.069738	0.5326	-0.147161	0.124093	Gonadal - Testes enriched			Gonadal effect - testes enriched
Srbd1	ENSMUSG00000024135	Srbd1	363.951	0.269945	0.0648755	-0.00953199	0.969377	0.645634	6.95071e-07	0.566209	1.39582e-09	GDX effect in both gonads - GDX increases			Gonadal hormones inhibitory
Sema4c	ENSMUSG00000026121	Sema4c	53.9946	-0.30467	0.166036	0.0222651	0.954464	0.611805	0.00118923	0.559259	0.0141821	GDX effect in both gonads - GDX increases			Gonadal hormones inhibitory
Fanca	ENSMUSG00000032815	Fanca	19.9532	-0.281186	0.260924	-0.0757489	0.846187	0.685817	0.00363515	0.648026	0.00253897	GDX effect in both gonads - GDX increases			Gonadal hormones inhibitory
Pabpc4	ENSMUSG00000011257	Pabpc4	295.14	0.0902173	0.419556	-0.115144	0.503821	0.249976	0.0306765	0.179466	0.0171218	GDX effect in both gonads - GDX increases			Gonadal hormones inhibitory
Prodh	ENSMUSG00000003526	Prodh	2055.2	0.240644	0.420498	-0.29668	0.25504	1.09746	6.85291e-11	0.93532	4.06571e-12	GDX effect in both gonads - GDX increases			Gonadal hormones inhibitory
Nemf	ENSMUSG00000020982	Nemf	507.935	-0.0705454	0.515088	-0.133598	0.171497	0.308045	6.12282e-06	0.271264	2.8119e-06	GDX effect in both gonads - GDX increases			Gonadal hormones inhibitory
Vps51	ENSMUSG00000024797	Vps51	155.079	0.0341437	0.801649	0.0201782	0.892902	0.190218	0.014952	0.223865	0.0133813	GDX effect in both gonads - GDX increases			Gonadal hormones inhibitory
Stk11ip	ENSMUSG00000026213	Stk11ip	121.211	0.0192732	0.951207	-0.0297023	0.918363	0.479682	0.000346136	0.470132	0.000143158	GDX effect in both gonads - GDX increases			Gonadal hormones inhibitory
Arf3	ENSMUSG00000051853	Arf3	913.671	-0.00783389	0.976691	-0.208109	0.362342	0.431374	0.00164964	0.186678	0.0652371	GDX Effect in both gonads - GDX increases			Gonadal hormones inhibitory
Thsd4	ENSMUSG00000032289	Thsd4	15.7944	0.550326	0.0966176	-0.312973	0.59818	1.21493	0.00146647	0.606208	0.0381607	GDX effect in ovaries - GDX increases	GDX effect in testes - GDX increases		Gonadal hormones inhibitory, ovarian stronger?
Mmp2	ENSMUSG00000031740	Mmp2	37.5522	0.460423	0.266755	-0.243922	0.643158	1.48065	1.36408e-05	0.905402	0.0047997	GDX effect in ovaries - GDX increases	GDX effect in testes - GDX increases		Gonadal hormones inhibitory, ovarian stronger?
Aldh1l1	ENSMUSG00000030088	Aldh1l1	9500.47	0.294949	0.300406	-0.435988	0.0768927	1.15718	6.73703e-16	0.930897	8.50747e-09	GDX Effect in ovaries - GDX increases	GDX effect in testes - GDX increases		Gonadal hormones inhibitory, ovarian stronger?
Wdr91	ENSMUSG00000058486	Wdr91	228.287	0.131125	0.446839	-0.204448	0.394332	0.476617	0.000734132	0.296601	0.0119413	GDX effect in ovaries - GDX increases	GDX effect in testes - GDX increases		Gonadal hormones inhibitory, ovarian stronger?
Ppp1r1b	ENSMUSG00000061718	Ppp1r1b	68.8783	0.104805	0.780304	-0.30181	0.22747	1.09801	1.5349e-11	0.718036	3.74451e-08	GDX effect in ovaries - GDX increases	GDX effect in testes - GDX increases		Gonadal hormones inhibitory, ovarian stronger?
Phrf1	ENSMUSG00000038611	Phrf1	317.924	-0.0141524	0.972774	-0.34055	0.199755	0.74554	2.8068e-06	0.448883	1.46205e-05	GDX effect in ovaries - GDX increases	GDX effect in testes - GDX increases		Gonadal hormones inhibitory, ovarian stronger?
Pogz	ENSMUSG00000038902	Pogz	309.615	-0.00705884	0.983122	-0.242591	0.261647	0.62517	3.62395e-07	0.465001	3.38552e-07	GDX effect in ovaries - GDX increases	GDX effect in testes - GDX increases		Gonadal hormones inhibitory, ovarian stronger?
Wdr35	ENSMUSG00000066643	Wdr35	72.9481	0.376843	0.00740136	-0.310982	0.132326	0.815707	5.39678e-10	0.388988	0.00840359	GDX effect in both gonads - GDX increases	Sex chr - XX enriched		Gonadal hormones inhibitory, sex chr effect
Muc1	ENSMUSG00000042784	Muc1	11.1416	0.753428	0.00932744	-0.130841	0.83316	1.27517	1.38286e-05	0.920741	0.0131194	GDX effect in both gonads - GDX increases	Sex chr - XX enriched		Gonadal hormones inhibitory, sex chr effect
Casp2	ENSMUSG00000029863	Casp2	106.11	-0.282377	0.0161125	0.126882	0.498382	0.30836	0.00896779	0.516051	0.000224427	GDX Effect in both gonads - GDX increases	Sex chr - XY enriched		Gonadal hormones inhibitory, sex chr effect
Acvrl1	ENSMUSG00000000530	Acvrl1	78.8454	-0.786055	2.9584e-05	0.374345	0.155555	0.575709	0.0225863	1.03819	2.27072e-05	GDX effect in testes - GDX increases	Sex chr - XY enriched	GDX effect in ovaries - GDX increases	Gonadal hormones inhibitory, sex chr interaction
Scarf2	ENSMUSG00000012017	Scarf2	48.9531	-0.421713	0.0309037	0.267588	0.36407	0.678726	0.000111239	0.89208	8.80517e-07	GDX effect in testes - GDX increases	GDX effect in ovaries - GDX increases	Sex chr - XY enriched	Gonadal hormones inhibitory, testes hormone stronger?, sex chr effect
Dct	ENSMUSG00000022129	Dct	73.9827	1.22113	0.00319242	1.09611	0.102537	-1.70052	0.00138243	-1.05606	0.0168042	GDX effect in both gonads - GDX reduces	Sex chr - XX enriched		Gonadal hormones promote
Ccdc28a	ENSMUSG00000059554	Ccdc28a	230.213	0.246681	0.0500131	0.0508535	0.82056	-0.471375	8.54627e-06	-0.414668	0.00340228	GDX effect in both gonads - GDX reduces			Gonadal hormones promote
Osgepl1	ENSMUSG00000026096	Osgepl1	216.328	0.180804	0.150012	-0.0452478	0.819165	-0.437272	5.33409e-05	-0.409484	0.000107763	GDX effect in both gonads - GDX reduces			Gonadal hormones promote
Aip	ENSMUSG00000024847	Aip	285.926	-0.0785912	0.378656	-0.000980185	0.994403	-0.245745	0.00126303	-0.218545	0.00109037	GDX Effect in both gonads - GDX reduces			Gonadal hormones promote
Tmem68	ENSMUSG00000028232	Tmem68	278.22	-0.334311	0.404452	0.542555	0.118451	-1.6937	6.59284e-14	-1.05129	7.38326e-09	GDX effect in both gonads - GDX reduces			Gonadal hormones promote
S100a10	ENSMUSG00000041959	S100a10	2707.14	0.323086	0.623231	-0.104986	0.861085	-1.99647	5.76441e-12	-2.24392	4.68494e-15	GDX effect in both gonads - GDX reduces			Gonadal hormones promote
Paip2b	ENSMUSG00000045896	Paip2b	384.948	0.0967043	0.672679	0.137823	0.425434	-0.716846	5.21235e-09	-0.494905	4.49964e-09	GDX effect in both gonads - GDX reduces			Gonadal hormones promote
Mthfd2l	ENSMUSG00000029376	Mthfd2l	29.688	-0.137517	0.672679	-0.063254	0.876344	-0.707738	6.1845e-05	-0.618449	0.00886348	GDX effect in both gonads - GDX reduces			Gonadal hormones promote
B9d2	ENSMUSG00000063439	B9d2	62.5332	-0.193785	0.685716	0.506945	0.173684	-1.49101	1.64551e-08	-0.985996	1.82519e-09	GDX effect in both gonads - GDX reduces			Gonadal hormones promote
Zfp763	ENSMUSG00000067430	Zfp763	128.543	0.165503	0.689065	0.352741	0.246115	-1.36805	1.08874e-10	-0.831807	8.69698e-09	GDX effect in both gonads - GDX reduces			Gonadal hormones promote
Tmem218	ENSMUSG00000032121	Tmem218	50.9101	-0.217976	0.690856	0.338996	0.398266	-1.64691	3.52489e-11	-1.43493	5.87791e-10	GDX effect in both gonads - GDX reduces			Gonadal hormones promote
Brf2	ENSMUSG00000031487	Brf2	79.0713	0.060913	0.690856	-0.0180585	0.935731	-0.248382	0.0203252	-0.24572	0.0379821	GDX effect in both gonads - GDX reduces			Gonadal hormones promote
Bend7	ENSMUSG00000048186	Bend7	215.091	0.0858944	0.700427	-0.0266684	0.876234	-0.649647	1.00754e-12	-0.590261	5.01298e-11	GDX effect in both gonads - GDX reduces			Gonadal hormones promote
Ube2cbp	ENSMUSG00000032415	Ube2cbp	33.2427	-0.056446	0.832917	0.123385	0.532133	-0.417697	0.0142733	-0.319706	0.0450323	GDX effect in both gonads - GDX reduces			Gonadal hormones promote
Fancb	ENSMUSG00000047757	Fancb	26.0653	-0.0989174	0.841794	0.288404	0.367892	-1.06041	3.94289e-05	-0.943327	1.00749e-07	GDX effect in both gonads - GDX reduces			Gonadal hormones promote
Gtf2h2	ENSMUSG00000021639	Gtf2h2	218.212	0.0304714	0.915667	0.167782	0.327027	-0.565256	2.46652e-07	-0.466875	1.98905e-06	GDX effect in both gonads - GDX reduces			Gonadal hormones promote
Zfp954	ENSMUSG00000062116	Zfp954	105.397	0.0337255	0.926282	0.238841	0.0798372	-0.854883	6.97761e-15	-0.640707	3.7977e-11	GDX effect in both gonads - GDX reduces			Gonadal hormones promote
Tceanc	ENSMUSG00000051224	Tceanc	72.7193	0.0256745	0.967886	0.20628	0.501846	-1.30204	1.41352e-11	-0.926909	2.56029e-08	GDX effect in both gonads - GDX reduces			Gonadal hormones promote
Mrpl54	ENSMUSG00000034932	Mrpl54	332.822	0.0271255	0.968691	0.234414	0.459113	-1.42258	5.31821e-17	-1.16856	1.40862e-11	GDX effect in both gonads - GDX reduces			Gonadal hormones promote
Zfp938	ENSMUSG00000062931	Zfp938	126.419	-0.0297344	0.97192	0.127897	0.775564	-1.73163	5.73598e-14	-1.50582	3.99647e-15	GDX effect in both gonads - GDX reduces			Gonadal hormones promote
Fam47e	ENSMUSG00000057068	Fam47e	365.303	0.00584439	0.990476	0.108838	0.834253	-0.811417	0.00381972	-0.493615	0.0123286	GDX effect in both gonads - GDX reduces			Gonadal hormones promote
Hddc2	ENSMUSG00000000295	Hddc2	30.9572	-0.417976	0.399776	0.756618	0.067831	-2.10685	1.18989e-13	-1.20884	1.49341e-05	GDX effect in ovaries - GDX reduces	GDX effect in testes - GDX reduces		Gonadal hormones promote, ovarian hormones stronger?
Tpd52l1	ENSMUSG00000000296	Tpd52l1	133.278	0.127924	0.699095	0.234168	0.326592	-1.03893	1.59328e-11	-0.730846	2.28954e-08	GDX effect in ovaries - GDX reduces	GDX effect in testes - GDX reduces		Gonadal hormones promote, ovarian hormones stronger?
Sertad3	ENSMUSG00000055200	Sertad3	81.1631	-0.156157	0.731225	0.479197	0.0652537	-1.52229	1.51624e-15	-0.87881	2.28137e-08	GDX effect in ovaries - GDX reduces	GDX effect in testes - GDX reduces		Gonadal hormones promote, ovarian hormones stronger?
Prpsap2	ENSMUSG00000020528	Prpsap2	219.069	-0.0902206	0.811671	0.431498	0.0961777	-1.02498	3.71718e-09	-0.546488	6.64749e-05	GDX effect in ovaries - GDX reduces	GDX effect in testes - GDX reduces		Gonadal hormones promote, ovarian hormones stronger?
Timm8a1	ENSMUSG00000048007	Timm8a1	133.461	-0.00612689	0.992037	0.577194	0.0826208	-1.5392	1.17798e-11	-0.802262	9.69325e-07	GDX effect in ovaries - GDX reduces	GDX effect in testes - GDX reduces		Gonadal hormones promote, ovarian hormones stronger?
Inmt	ENSMUSG00000003477	Inmt	6744.88	0.015536	0.980649	0.811629	0.00683049	-1.22249	4.6667e-07	-0.723886	1.84676e-06	GDX effect in ovaries - GDX reduces	GDX effect in testes - GDX reduces	Gonadal - Ovaries enriched	Gonadal hormones promote, ovarian hormones stronger?, Ovarian hormone effect
Eaf1	ENSMUSG00000021890	Eaf1	763.521	0.122217	0.213367	-0.124143	0.0845687	-0.29312	7.09618e-06	-0.461164	2.5232e-20	GDX effect in testes - GDX reduces	GDX effect in ovaries - GDX reduces		Gonadal hormones promote, testes hormone stronger?
Hlf	ENSMUSG00000003949	Hlf	1656.96	0.190345	0.0507291	-0.151964	0.481095	0.19315	0.222258	0.0445087	0.667057	no effect			no effect
Zfp583	ENSMUSG00000030443	Zfp583	5.5363	-0.577958	0.0602538	0.944394	0.0643248	-0.229816	0.537311	0.356483	0.456727	no effect			no effect
Mfsd9	ENSMUSG00000041945	Mfsd9	13.6683	0.321331	0.109348	-0.284461	0.399281	0.190308	0.491241	-0.405105	0.101053	no effect			no effect
St6gal1	ENSMUSG00000022885	St6gal1	2225.02	0.145902	0.134818	0.180832	0.342321	-0.0567616	0.696599	0.0239017	0.839663	no effect			no effect
Tmem14a	ENSMUSG00000025933	Tmem14a	55.101	0.219616	0.174355	-0.121614	0.685861	-0.269463	0.21064	-0.145356	0.370314	no effect			no effect
Cds1	ENSMUSG00000029330	Cds1	11.9861	-0.347907	0.175151	0.392303	0.315295	-0.0837913	0.792607	0.214188	0.559839	no effect			no effect
Cdh1	ENSMUSG00000000303	Cdh1	207.377	0.475464	0.181081	-0.323989	0.573845	0.199549	0.672242	-0.598291	0.093129	no effect			no effect
Whrn	ENSMUSG00000039137	Whrn	11.9665	0.29939	0.299223	-0.436224	0.3224	0.149591	0.645674	-0.394142	0.239352	no effect			no effect
Map10	ENSMUSG00000050930	Map10	15.1727	-0.220276	0.312033	0.521907	0.0555278	-0.416082	0.0502002	0.0963272	0.725163	no effect			no effect
Ptar1	ENSMUSG00000074925	Ptar1	373.529	0.102161	0.332013	-0.0728939	0.721073	-0.0990442	0.389899	-0.079309	0.524302	no effect			no effect
Spats2	ENSMUSG00000051934	Spats2	108.895	0.121986	0.341327	-0.150785	0.335866	-0.000245369	0.99844	-0.235585	0.106452	no effect			no effect
Lrrc4c	ENSMUSG00000050587	Lrrc4c	28.7878	-0.134772	0.399212	0.104098	0.690841	0.0750029	0.684588	0.161714	0.376783	no effect			no effect
Snai2	ENSMUSG00000022676	Snai2	159.124	0.109615	0.401836	0.0593344	0.777358	-0.194564	0.117191	-0.101089	0.490747	no effect			no effect
Rab3a	ENSMUSG00000031840	Rab3a	58.798	-0.104928	0.405899	-0.209633	0.280226	0.0690187	0.637981	-0.0666232	0.639999	no effect			no effect
Camk1d	ENSMUSG00000039145	Camk1d	1391.4	0.134281	0.472933	0.0409579	0.914034	-0.00682042	0.974309	0.204273	0.222645	no effect			no effect
Zfpm1	ENSMUSG00000049577	Zfpm1	414.936	0.142496	0.483437	-0.420075	0.175639	0.190309	0.394507	-0.252186	0.0754414	no effect			no effect
Crtap	ENSMUSG00000032431	Crtap	81.1847	-0.133334	0.488193	0.185991	0.46226	0.128663	0.48309	0.310787	0.078179	no effect			no effect
Gas1	ENSMUSG00000052957	Gas1	276.17	0.0870392	0.592687	0.0607743	0.787949	-0.00656958	0.960937	0.156965	0.376287	no effect			no effect
Pdgfrl	ENSMUSG00000031595	Pdgfrl	8.89162	0.218482	0.60384	0.405372	0.466701	-0.051624	0.909257	0.300191	0.436301	no effect			no effect
Thpo	ENSMUSG00000022847	Thpo	210.416	0.0599013	0.651001	-0.189535	0.150636	0.150578	0.119896	0.0450854	0.726151	no effect			no effect
Flcn	ENSMUSG00000032633	Flcn	483.25	-0.0426913	0.78395	0.211616	0.256911	-0.0992908	0.433915	0.169927	0.0740943	no effect			no effect
Cdk8	ENSMUSG00000029635	Cdk8	478.154	0.0227273	0.850382	-0.123345	0.312205	0.119584	0.122618	0.0677695	0.418561	no effect			no effect
Pick1	ENSMUSG00000068206	Pick1	62.5456	0.0298849	0.870265	-0.15974	0.351777	0.175489	0.154812	0.132614	0.262808	no effect			no effect
Gnb1l	ENSMUSG00000000884	Gnb1l	15.49	-0.0488205	0.893646	-0.278059	0.380218	-0.00334988	0.989885	-0.361394	0.105043	no effect			no effect
Frat2	ENSMUSG00000047604	Frat2	19.2564	-0.0372835	0.917434	0.0679191	0.864645	0.0291118	0.909257	0.105829	0.688209	no effect			no effect
Nkapl	ENSMUSG00000059395	Nkapl	7.80367	-0.0512154	0.918668	0.210751	0.636519	0.115359	0.733501	0.428495	0.195269	no effect			no effect
Kcnb1	ENSMUSG00000050556	Kcnb1	67.1483	-0.037379	0.925052	-0.221442	0.52519	0.168528	0.478305	-0.0882426	0.738208	no effect			no effect
Tnfaip8l3	ENSMUSG00000074345	Tnfaip8l3	32.7346	0.176865	0.544444	1.05726	3.6148e-05	-0.434148	0.0334858	0.56043	0.00251791	Gonadal - Ovaries enriched	GDX effect in testes - GDX increases	GDX effect in ovaries - GDX reduces	Opposing hormone effect: ovarian hormones promote and testes hormones inhibit
Rap1gap	ENSMUSG00000041351	Rap1gap	86.7107	0.258719	0.101134	-0.0860798	0.728961	0.375633	0.0143932	0.331935	0.0960227	GDX effect in ovaries - GDX increases			Ovarian hormones inhibitory
Galnt10	ENSMUSG00000020520	Galnt10	158.807	-0.19075	0.124891	-0.0262003	0.910863	0.333286	0.00230185	0.230949	0.141692	GDX effect in ovaries - GDX increases			Ovarian hormones inhibitory
Zfp651	ENSMUSG00000013419	Zfp651	12.499	0.446425	0.160579	-0.184424	0.746542	0.647774	0.0447931	0.36963	0.364252	GDX effect in ovaries - GDX increases			Ovarian hormones inhibitory
Flt1	ENSMUSG00000029648	Flt1	186.712	-0.252625	0.172512	-0.279197	0.315931	0.394603	0.0391626	0.108532	0.641692	GDX effect in ovaries - GDX increases			Ovarian hormones inhibitory
Cyp2e1	ENSMUSG00000025479	Cyp2e1	143939	0.112321	0.513487	-0.325422	0.119301	0.302622	0.0345892	0.0530968	0.746693	GDX effect in ovaries - GDX increases			Ovarian hormones inhibitory
Slc22a7	ENSMUSG00000067144	Slc22a7	153.362	0.215899	0.679899	-1.56059	5.56214e-08	1.18814	2.01247e-06	0.369525	0.222636	Gonadal - Testes enriched	GDX effect in ovaries - GDX increases		Ovarian hormones inhibitory
Mier2	ENSMUSG00000042570	Mier2	81.4973	-0.0142301	0.952882	-0.0897105	0.711518	0.269879	0.0445461	0.16497	0.198373	GDX effect in ovaries - GDX increases			Ovarian hormones inhibitory
Casp9	ENSMUSG00000028914	Casp9	331.259	0.0051306	0.982435	-0.294455	0.129247	0.341642	0.00451346	0.0752937	0.433926	GDX Effect in ovaries - GDX increases			Ovarian hormones inhibitory
Megf8	ENSMUSG00000045039	Megf8	146.402	0.00119108	0.997566	-0.40358	0.245578	0.782939	0.000264134	0.30852	0.0803719	GDX effect in ovaries - GDX increases			Ovarian hormones inhibitory
Ift22	ENSMUSG00000007987	Ift22	95.7031	-0.490237	0.0201375	0.831388	0.00153092	-0.938731	7.38595e-06	-0.142817	0.541145	GDX effect in ovaries - GDX reduces	Gonadal - Ovaries enriched	Sex chr - XY enriched (interaction)	Ovarian hormones promote
Jazf1	ENSMUSG00000063568	Jazf1	14.9437	0.431064	0.221763	1.20841	0.000841598	-0.736869	0.0166135	0.106157	0.790451	Gonadal - Ovaries enriched	GDX effect in ovaries - GDX reduces		Ovarian hormones promote
Odf2l	ENSMUSG00000028256	Odf2l	278.418	0.113078	0.55722	0.306243	0.147222	-0.555929	0.000184578	-0.17519	0.134753	GDX effect in ovaries - GDX reduces			Ovarian hormones promote
B3galt6	ENSMUSG00000050796	B3galt6	43.4519	0.13144	0.557905	0.2312	0.325624	-0.6531	4.8927e-05	-0.264343	0.113593	GDX effect in ovaries - GDX reduces			Ovarian hormones promote
Cyp2c70	ENSMUSG00000060613	Cyp2c70	6125.64	-0.15585	0.627844	0.748615	0.011067	-0.780828	0.000188799	0.255429	0.263257	GDX effect in ovaries - GDX reduces	Gonadal - Ovaries enriched		Ovarian hormones promote
Pot1a	ENSMUSG00000029676	Pot1a	133.327	-0.0397343	0.874513	0.347558	0.0264452	-0.556366	1.13515e-05	-0.198945	0.0427281	GDX effect in ovaries - GDX reduces	Gonadal - Ovaries enriched	GDX effect in testes - GDX reduces	Ovarian hormones promote
Vcpkmt	ENSMUSG00000049882	Vcpkmt	45.9469	0.0397208	0.918649	0.403208	0.156951	-0.551221	0.00111964	-0.205203	0.373276	GDX effect in ovaries - GDX reduces			Ovarian hormones promote
Sat2	ENSMUSG00000069835	Sat2	191.568	0.0168145	0.956153	0.2293	0.251339	-0.540209	0.000111386	-0.223489	0.0805193	GDX effect in ovaries - GDX reduces			Ovarian hormones promote
Zfp78	ENSMUSG00000055150	Zfp78	31.0845	0.0100846	0.977082	0.25004	0.298947	-0.501768	0.00574968	-0.224788	0.205932	GDX effect in ovaries - GDX reduces			Ovarian hormones promote
Ang	ENSMUSG00000072115	Ang	3270.14	-0.548134	0.00495961	0.913792	8.2895e-05	-0.838411	9.96135e-05	0.208171	0.39488	Gonadal - Ovaries enriched	GDX effect in ovaries - GDX reduces	Sex chr - XY enriched	Ovarian hormones promote, sex chr effect
Npnt	ENSMUSG00000040998	Npnt	13.7065	1.39056	1.79006e-08	-0.401439	0.523585	-0.0375518	0.948009	-0.324192	0.533024	Sex chr - XX enriched			Sex chr effect
Tlr2	ENSMUSG00000027995	Tlr2	120.052	-1.03749	7.95745e-07	0.536044	0.19027	0.178418	0.603273	0.729961	0.0681725	Sex chr - XY enriched			Sex chr effect
Acat3	ENSMUSG00000062480	Acat3	931.254	0.263219	7.96626e-06	-0.194864	0.0773908	0.0246588	0.849056	-0.0508626	0.657305	Sex chr - XX enriched			Sex chr effect
Adh1	ENSMUSG00000074207	Adh1	23289.5	0.234478	7.56216e-05	0.13928	0.326367	0.0377326	0.755136	0.148125	0.133707	Sex chr - XX enriched			Sex chr effect
Nol3	ENSMUSG00000014776	Nol3	11.3927	0.82318	0.000957376	0.036617	0.942045	0.421843	0.312941	0.212226	0.601695	Sex chr - XX enriched			Sex chr effect
Nmral1	ENSMUSG00000063445	Nmral1	59.1091	-0.330236	0.00259893	-0.160582	0.516634	0.123862	0.491758	0.0801303	0.678374	Sex chr - XY enriched			Sex chr effect
Aurkb	ENSMUSG00000020897	Aurkb	11.9092	-0.772697	0.00582168	0.285564	0.597943	0.0806679	0.848854	0.0790568	0.889087	Sex chr - XY enriched			Sex chr effect
Ppp1r3g	ENSMUSG00000050423	Ppp1r3g	15.732	0.905581	0.00603183	0.482682	0.483464	-0.648417	0.082181	-0.394639	0.498959	Sex chr - XX enriched			Sex chr effect
Rrm1	ENSMUSG00000030978	Rrm1	230.279	-0.187552	0.0130958	0.137087	0.321801	0.0558561	0.646505	0.184289	0.0782974	Sex chr - XY enriched			Sex chr effect
Mecom	ENSMUSG00000027684	Mecom	26.4597	-0.326996	0.0279035	0.273898	0.260668	-0.0990946	0.688316	0.17722	0.394334	Sex chr - XY enriched			Sex chr effect
Comtd1	ENSMUSG00000021773	Comtd1	14.0336	0.414788	0.0281176	-0.207536	0.608297	-0.0275063	0.926016	-0.163344	0.596564	Sex chr - XX enriched			Sex chr effect
Ccdc3	ENSMUSG00000026676	Ccdc3	48.0932	0.482741	0.0293635	0.0749359	0.83916	0.383036	0.182027	0.222225	0.494155	Sex chr - XX enriched			Sex chr effect
Gimap5	ENSMUSG00000043505	Gimap5	20.557	-0.476565	0.030187	0.451857	0.246686	-0.00742574	0.977559	0.312186	0.387418	Sex chr - XY enriched			Sex chr effect
Elf4	ENSMUSG00000031103	Elf4	154.344	-2.13275	2.93208e-17	0.612421	0.311133	1.00419	0.0322948	1.71415	0.00115798	Sex chr - XY enriched	GDX effect in both gonads - GDX increases		Sex chr effect, with hormone effect
Sfxn3	ENSMUSG00000025212	Sfxn3	47.8851	-0.923721	6.80953e-06	0.191905	0.667188	0.864499	0.00143736	0.862412	0.00476618	Sex chr - XY enriched	GDX effect in both gonads - GDX increases		Sex chr effect, with hormone effect
Qprt	ENSMUSG00000030674	Qprt	1790.36	0.197954	9.36167e-05	-0.212448	0.0143532	0.138212	0.0823182	-0.0300884	0.762691	Sex chr - XX enriched	Gonadal - Testes enriched		Sex chr effect, with hormone effect
Hic1	ENSMUSG00000043099	Hic1	49.664	-0.764464	0.000425871	0.211336	0.597821	0.707017	0.0050297	0.780942	0.0165496	Sex chr - XY enriched	GDX effect in both gonads - GDX increases		Sex chr effect, with hormone effect
Itm2c	ENSMUSG00000026223	Itm2c	471.296	-0.2243	0.0485985	0.115935	0.508199	0.247824	0.0250451	0.320048	0.0310371	Sex chr - XY enriched	GDX effect in both gonads - GDX increases		Sex chr effect, with hormone effect
Ttc39a	ENSMUSG00000028555	Ttc39a	55.9544	1.57984	2.60581e-06	-0.283731	0.746912	1.6187	3.57636e-05	0.930138	0.149798	Sex chr - XX enriched	GDX effect in ovaries - GDX increases		Sex chr effect, with ovarian hormone effect
Acss3	ENSMUSG00000035948	Acss3	900.186	0.656388	0.00104388	0.759023	0.0333633	-0.764195	0.00258845	-0.213804	0.419779	Sex chr - XX enriched	GDX effect in ovaries - GDX reduces	Gonadal - Ovaries enriched	Sex chr effect, with ovarian hormone effect
Pik3c2g	ENSMUSG00000030228	Pik3c2g	115.737	0.30457	0.00539166	-0.322248	0.0667499	0.510188	1.02992e-05	0.131006	0.430818	Sex chr - XX enriched	GDX effect in ovaries - GDX increases		Sex chr effect, with ovarian hormone effect
Dok1	ENSMUSG00000068335	Dok1	41.8352	-1.63828	1.24638e-20	0.675296	0.105506	0.27236	0.543719	1.01	0.0125222	Sex chr - XY enriched	GDX effect in testes - GDX increases		Sex chr effect, with testes hormone effect
Gltp	ENSMUSG00000011884	Gltp	155.163	-1.40665	3.65304e-16	0.506631	0.17009	0.353717	0.364098	0.904641	0.0132171	Sex chr - XY enriched	GDX effect in testes - GDX increases		Sex chr effect, with testes hormone effect
Pfkfb4	ENSMUSG00000025648	Pfkfb4	44.8397	-1.76176	2.0956e-14	0.840632	0.101878	0.51154	0.262229	1.47956	0.000676515	Sex chr - XY enriched	GDX effect in testes - GDX increases		Sex chr effect, with testes hormone effect
Dtna	ENSMUSG00000024302	Dtna	3.53678	1.05157	0.00317891	0.901946	0.238558	0.661706	0.152982	1.3648	0.0172356	Sex chr - XX enriched	GDX effect in testes - GDX increases		Sex chr effect, with testes hormone effect
Limd2	ENSMUSG00000040699	Limd2	352.866	-0.767062	6.66797e-11	0.628371	0.00357398	-0.22255	0.352124	0.586995	0.00639488	Gonadal - Ovaries enriched	GDX effect in testes - GDX increases		Testes hormones inhibitory
Urad	ENSMUSG00000075543	Urad	357.929	-0.488107	0.0245436	0.602162	0.0880027	0.21068	0.359248	0.962405	0.000199763	GDX effect in testes - GDX increases	Sex chr - XY enriched		Testes hormones inhibitory
Cenpm	ENSMUSG00000068101	Cenpm	16.7711	0.508956	0.141317	0.629462	0.233769	0.434881	0.250748	0.976426	0.00698086	GDX effect in testes - GDX increases			Testes hormones inhibitory
Pnpla3	ENSMUSG00000041653	Pnpla3	19.2508	-0.557564	0.357669	1.73384	0.00181783	0.18153	0.74439	1.84108	0.000920013	GDX effect in testes - GDX increases	Gonadal - Ovaries enriched		Testes hormones inhibitory
Mmd2	ENSMUSG00000039533	Mmd2	164.973	0.323665	0.494217	1.85265	2.99851e-06	-0.0960471	0.784483	1.42199	2.88833e-06	GDX effect in testes - GDX increases	Gonadal - Ovaries enriched		Testes hormones inhibitory
Sybu	ENSMUSG00000022340	Sybu	48.9903	0.269574	0.681951	2.63987	6.50973e-12	-0.0346489	0.905943	2.37986	2.0743e-12	GDX effect in testes - GDX increases	Gonadal - Ovaries enriched		Testes hormones inhibitory
Lnx1	ENSMUSG00000029228	Lnx1	11.0219	0.145902	0.693077	0.170937	0.694493	0.334899	0.240142	0.743686	0.00679629	GDX effect in testes - GDX increases			Testes hormones inhibitory
Serpina6	ENSMUSG00000060807	Serpina6	8685.39	0.0622583	0.856127	0.703733	0.00055746	-0.0153192	0.925357	0.815939	7.20143e-06	GDX effect in testes - GDX increases	Gonadal - Ovaries enriched		Testes hormones inhibitory
Il7	ENSMUSG00000040329	Il7	13.3728	-0.110408	0.861876	1.54884	0.00023517	-0.276838	0.395576	0.874145	0.0144437	Gonadal - Ovaries enriched	GDX effect in testes - GDX increases		Testes hormones inhibitory
Parp11	ENSMUSG00000037997	Parp11	140.986	-0.0147012	0.963376	0.600849	6.61169e-05	0.0450954	0.698453	0.536007	2.82965e-05	GDX effect in testes - GDX increases	Gonadal - Ovaries enriched		Testes hormones inhibitory
Il1rn	ENSMUSG00000026981	Il1rn	224.05	-0.0224767	0.968691	0.898772	0.00819183	-0.133949	0.551798	0.606039	0.0259177	Gonadal - Ovaries enriched	GDX effect in testes - GDX increases		Testes hormones inhibitory
Setbp1	ENSMUSG00000024548	Setbp1	80.1627	0.249602	0.676756	1.8213	4.09474e-09	0.862226	8.7653e-06	2.32445	9.68207e-21	GDX effect in testes - GDX increases	Gonadal - Ovaries enriched	GDX effect in ovaries - GDX increases	Testes hormones inhibitory, ovarian hormones inhibitory
Prlr	ENSMUSG00000005268	Prlr	4807.62	0.0162708	0.976691	1.14375	3.24783e-09	0.311582	0.0305342	1.43778	3.46937e-17	GDX effect in testes - GDX increases	Gonadal - Ovaries enriched	GDX effect in ovaries - GDX increases	Testes hormones inhibitory, ovarian hormones inhibitory with sex chr interaction
Gale	ENSMUSG00000028671	Gale	112.857	0.588174	0.0125252	-0.830754	0.0380397	0.188511	0.576975	-0.826565	0.00202479	GDX effect in testes - GDX reduces	Gonadal - Testes enriched	Sex chr - XX enriched	Testes hormones promote
Csad	ENSMUSG00000023044	Csad	1124.72	0.487478	0.258199	-0.860148	0.0579404	-0.534457	0.185395	-1.983	3.19287e-19	GDX effect in testes - GDX reduces			Testes hormones promote
F2r	ENSMUSG00000048376	F2r	365.034	0.175439	0.56052	-0.764433	1.20328e-08	-0.207859	0.251292	-0.841295	1.84915e-05	Gonadal - Testes enriched	GDX effect in testes - GDX reduces		Testes hormones promote
Mycn	ENSMUSG00000037169	Mycn	8.09596	-0.0131722	0.98866	-1.6105	0.00048872	0.247737	0.643454	-1.38302	0.000369808	GDX effect in testes - GDX reduces	Gonadal - Testes enriched		Testes hormones promote
Wipi1	ENSMUSG00000041895	Wipi1	301.706	0.28149	0.00342823	-0.452835	0.00203159	0.11176	0.445733	-0.352582	0.00136345	GDX effect in testes - GDX reduces	Gonadal - Testes enriched	Sex chr - XX enriched	Testes hormones promote, sex chr effect
Hist1h4c
Ptp4a1
Slc22a7.1
