## Supplemental Table 4 for "A genome-wide ATLAS of liver chromatin accessibility reveals that sex dictates diet-induced nucleosome dynamics"

### Sheet: Genes idetified for Fig5A
Gene	F_2W_WD	F_4W_WD	M_min/max	Group	Gene	M_2W_WD	M_4W_WD	F_min/max
Mecom	2.24211	1.38261	0.408879	F_high & M_low	Tmem14a	3.11515	3.04091	0.236826	M_high & F_low
Lrrc4c	2.17021	1.545	0.454545	F_high & M_low	Jazf1	1.6875	2.9717	0.413793	M_high & F_low
Ccdc3	2.07368	2.09189	0.463918	F_high & M_low	Tlr2	1.46715	1.59331	0.442197	M_high & F_low
Pnpla3	1.9875	2.90847	0.506993	F_high & M_low	Dct	3.71795	1.5767	0.495547	M_high & F_low
Thsd4	3.04286	1.36098	0.663043	F_high & M_low	Rab3a	1.89239	1.31692	0.617734	M_high & F_low
Limd2	1.6215	1.64387	0.716014	F_high & M_low	Tnfaip8l3	1.67857	2.5	0.632432	M_high & F_low
Zfp763	1.36947	1.78938	0.75	F_high & M_low	Fancb	1.26471	4.73958	0.642857	M_high & F_low
Rrm1	1.52698	1.60133	0.765648	F_high & M_low	Zfp938	1.6888	1.32289	0.772258	M_high & F_low
Parp11	1.66341	1.43526	0.769795	F_high & M_low	Sema4c	1.70279	1.39881	0.894393	M_high & F_unchange
Il7	2	2.25882	0.833333	F_high & M_low	Slc22a7	7.01822	1.75245	0.904348	M_high & F_unchange
Gas1	1.39617	1.59884	0.98885	F_high & M_unchange	Slc22a7	7.01822	1.75245	0.904348	M_high & F_unchange
Pick1	0.687991	0.515756	0.885521	F_low & M_high	Pfkfb4	2.57353	1.76136	0.938095	M_high & F_unchange
Phrf1	0.627769	0.706555	0.904195	F_low & M_high	Cyp2e1	1.59837	1.38749	0.965608	M_high & F_unchange
Mrpl54	0.767105	0.657802	0.910439	F_low & M_high	Crtap	1.52679	2.15455	1.05843	M_high & F_unchange
Wdr91	0.616085	0.72751	0.959406	F_low & M_high	F2r	1.63192	1.38317	1.16287	M_high & F_unchange
Spats2	0.587985	0.742439	1.01005	F_low & M_high	Thsd4	0.472727	0.663043	3.04286	M_low & F_high
S100a10	0.809533	0.77083	1.07927	F_low & M_unchange	Muc1	0.388571	0.232558	2.78889	M_low & F_high
Odf2l	0.524689	0.628769	1.13219	F_low & M_unchange	Hist1h4c	0.517011	0.502387	2.63974	M_low & F_high
Pogz	0.814493	0.630335	1.14914	F_low & M_unchange	Mmd2	0.457237	0.525881	2.51735	M_low & F_high
Eml5	0.458919	0.521569	1.19427	F_low & M_unchange	Mthfd2l	0.516484	0.610465	2.36364	M_low & F_high
Gale	0.426217	0.687446	1.23203	F_low & M_unchange	Lrrc4c	0.77027	0.454545	2.17021	M_low & F_high
Vps51	0.467194	0.742278	1.26996	F_low & M_unchange	Zfp651	0.528571	0.550459	1.72941	M_low & F_high
Gimap5	0.520519	0.236866	1.28906	F_low & M_unchange	Comtd1	0.529561	0.670595	1.70075	M_low & F_high
Whrn	0.312195	0.739073	1.86321	F_low & M_unchange	Il1rn	0.567291	0.621719	1.6733	M_low & F_high
Cds1	0.581538	0.708434	4.05	F_low & M_unchange	Cdkn2c	0.588435	0.801144	1.37939	M_low & F_high
					Sfxn3	0.708029	0.549674	1.37917	M_low & F_high
					Npnt	0.2103	0.690789	1.15385	M_low & F_unchange
					Abcd2	0.634002	0.568182	1.0952	M_low & F_unchange
					Ang	0.693946	0.788716	1.07122	M_low & F_unchange
					Zfp78	0.458333	0.754831	0.969231	M_low & F_unchange
					Megf8	0.636103	0.718195	0.909554	M_low & F_unchange
					Sat2	0.666599	0.80781	0.863478	M_low & F_unchange
					Zfp954	0.462169	0.67803	0.8375	M_low & F_unchange

### Sheet: Plot_Fig5A
Gene	F_2W_WD	F_4W_WD		M_min/max				Group	Gene	M_2W_WD	M_4W_WD		F_min/max
Mecom	2.24211	1.38261		0.408879				F_high & M_low	Tmem14a	3.11515	3.04091		0.236826					M_high & F_low
Lrrc4c	2.17021	1.545		0.454545				F_high & M_low	Jazf1	1.6875	2.9717		0.413793					M_high & F_low
Ccdc3	2.07368	2.09189		0.463918				F_high & M_low	Tlr2	1.46715	1.59331		0.442197					M_high & F_low
Pnpla3	1.9875	2.90847		0.506993				F_high & M_low	Dct	3.71795	1.5767		0.495547					M_high & F_low
Thsd4	3.04286	1.36098		0.663043				F_high & M_low	Rab3a	1.89239	1.31692		0.617734					M_high & F_low
Limd2	1.6215	1.64387		0.716014				F_high & M_low	Tnfaip8l3	1.67857	2.5		0.632432					M_high & F_low
Zfp763	1.36947	1.78938		0.75				F_high & M_low	Fancb	1.26471	4.73958		0.642857					M_high & F_low
Rrm1	1.52698	1.60133		0.765648				F_high & M_low	Zfp938	1.6888	1.32289		0.772258					M_high & F_low
Parp11	1.66341	1.43526		0.769795				F_high & M_low	Sema4c	1.70279	1.39881		0.894393					M_high & F_unchange
Il7	2	2.25882		0.833333				F_high & M_low	Slc22a7	7.01822	1.75245		0.904348					M_high & F_unchange
Gas1	1.39617	1.59884		0.98885				F_high & M_unchange	Pfkfb4	2.57353	1.76136		0.938095					M_high & F_unchange
Pick1	0.687991	0.515756		0.885521				F_low & M_high	Cyp2e1	1.59837	1.38749		0.965608					M_high & F_unchange
Phrf1	0.627769	0.706555		0.904195				F_low & M_high	Crtap	1.52679	2.15455		1.05843					M_high & F_unchange
Mrpl54	0.767105	0.657802		0.910439				F_low & M_high	F2r	1.63192	1.38317		1.16287					M_high & F_unchange
Wdr91	0.616085	0.72751		0.959406				F_low & M_high	Thsd4	0.472727	0.663043		3.04286					M_low & F_high
Spats2	0.587985	0.742439		1.01005				F_low & M_high	Muc1	0.388571	0.232558		2.78889					M_low & F_high
S100a10	0.809533	0.77083		1.07927				F_low & M_unchange	Hist1h4c	0.517011	0.502387		2.63974					M_low & F_high
Odf2l	0.524689	0.628769		1.13219				F_low & M_unchange	Mmd2	0.457237	0.525881		2.51735					M_low & F_high
Pogz	0.814493	0.630335		1.14914				F_low & M_unchange	Mthfd2l	0.516484	0.610465		2.36364					M_low & F_high
Eml5	0.458919	0.521569		1.19427				F_low & M_unchange	Lrrc4c	0.77027	0.454545		2.17021					M_low & F_high
Gale	0.426217	0.687446		1.23203				F_low & M_unchange	Zfp651	0.528571	0.550459		1.72941					M_low & F_high
Vps51	0.467194	0.742278		1.26996				F_low & M_unchange	Comtd1	0.529561	0.670595		1.70075					M_low & F_high
Gimap5	0.520519	0.236866		1.28906				F_low & M_unchange	Il1rn	0.567291	0.621719		1.6733					M_low & F_high
Whrn	0.312195	0.739073		1.86321				F_low & M_unchange	Cdkn2c	0.588435	0.801144		1.37939					M_low & F_high
Cds1	0.581538	0.708434		4.05				F_low & M_unchange	Sfxn3	0.708029	0.549674		1.37917					M_low & F_high
									Npnt	0.2103	0.690789		1.15385					M_low & F_unchange
									Abcd2	0.634002	0.568182		1.0952					M_low & F_unchange
									Ang	0.693946	0.788716		1.07122					M_low & F_unchange
									Zfp78	0.458333	0.754831		0.969231					M_low & F_unchange
									Megf8	0.636103	0.718195		0.909554					M_low & F_unchange
									Sat2	0.666599	0.80781		0.863478					M_low & F_unchange
									Zfp954	0.462169	0.67803		0.8375					M_low & F_unchange

### Sheet: Expression in GETx
Gene	Female_GETx	Male_GETx	F-M	Note
Cyp2e1	2462	2591	-129	M-high
Ang	680.9	743.6	-62.7	M-high
Slc22a7	189.7	200.7	-11	M-high
Ccdc3	7.057	9.052	-1.995	M-high
Npnt	0.8144	0.9628	-0.1484	M-high
Pfkfb4	0.6006	0.6747	-0.0741	M-high
Odf2l	1.091	1.132	-0.041	M-high
Lrrc4c	0.1607	0.1622	-0.0015	M-high
Lrrc4c	0.1607	0.1622	-0.0015	M-high
Abcd2	0.02827	0.02857	-0.0003	M-high
Zfp763	0	0	0	No expression
Mmd2	0	0	0	No expression
Zfp651	0	0	0	No expression
Zfp78	0	0	0	No expression
Zfp954	0	0	0	No expression
Tnfaip8l3	1.164	1.162	0.002	F-high
Fancb	0.0585	0.05091	0.00759	F-high
Eml5	0.04028	0.02761	0.01267	F-high
Dct	0.1158	0.09239	0.02341	F-high
Mecom	0.4227	0.3969	0.0258	F-high
Limd2	2.951	2.92	0.031	F-high
Muc1	0.5805	0.5238	0.0567	F-high
Hist1h4c	0.2071	0.1343	0.0728	F-high
Cds1	0.3683	0.2776	0.0907	F-high
Spats2	1.941	1.767	0.174	F-high
Rab3a	2.478	2.3	0.178	F-high
Il7	1.805	1.593	0.212	F-high
Cdkn2c	1.372	1.152	0.22	F-high
Jazf1	4.246	4.021	0.225	F-high
Gas1	1.385	1.142	0.243	F-high
Thsd4	2.576	2.326	0.25	F-high
Thsd4	2.576	2.326	0.25	F-high
Wdr91	7.826	7.558	0.268	F-high
Parp11	1.508	1.236	0.272	F-high
Whrn	2.722	2.434	0.288	F-high
Sfxn3	3.512	3.149	0.363	F-high
Mthfd2l	4.849	4.485	0.364	F-high
Rrm1	5.266	4.781	0.485	F-high
Megf8	4.088	3.447	0.641	F-high
Vps51	23.76	23.11	0.65	F-high
Comtd1	17.8	17.06	0.74	F-high
Sema4c	14.79	13.77	1.02	F-high
F2r	4.716	3.445	1.271	F-high
Tlr2	5.405	4.082	1.323	F-high
Gimap5	6.469	4.884	1.585	F-high
Pnpla3	19.92	18.27	1.65	F-high
Pick1	17.28	15.56	1.72	F-high
Crtap	13.38	11.62	1.76	F-high
Gale	23.72	21.39	2.33	F-high
Pogz	18.39	15.98	2.41	F-high
Mrpl54	43.47	40.92	2.55	F-high
Phrf1	22.25	19.55	2.7	F-high
S100a10	36.85	31.4	5.45	F-high
Tmem14a	36.63	30	6.63	F-high
Il1rn	46.25	34.34	11.91	F-high
Sat2	216.2	192.6	23.6	F-high
Zfp938	#N/A	#N/A	#N/A	Not detected

### Sheet: Fig.5A overlap GETx
	10 common elements in "M_down" and "GETx_F-high":	10 common elements in "GETx_F-high" and "M_up":	3 common elements in "GETx_M-high" and "M_up":	4 common elements in "GETx_M-high" and "M_down":		13 common elements in "F_down" and "GETx_F-high":	8 common elements in "GETx_F-high" and "F_up":	2 common elements in "GETx_M-high" and "F_up":	1 common element in "GETx_M-high" and "F_down":
	Thsd4	Tnfaip8l3	Cyp2e1	Ang		Pick1	Mecom	Ccdc3	Odf2l
	Muc1	Fancb	Slc22a7	Npnt		Phrf1	Limd2	Lrrc4c
	Hist1h4c	Dct	Pfkfb4	Lrrc4c		Mrpl54	Il7
	Mthfd2l	Rab3a		Abcd2		Wdr91	Gas1
	Comtd1	Jazf1				Spats2	Thsd4
	Il1rn	Sema4c				S100a10	Parp11
	Cdkn2c	F2r				Pogz	Rrm1
	Sfxn3	Tlr2				Eml5	Pnpla3
	Megf8	Crtap				Gale
	Sat2	Tmem14a				Vps51
						Gimap5
						Whrn
						Cds1
